# Pathogen clonal expansion underlies multiorgan dissemination and organ-specific outcomes during systemic infection

**DOI:** 10.1101/2021.05.17.444473

**Authors:** Karthik Hullahalli, Matthew K. Waldor

## Abstract

The dissemination of pathogens through blood and their establishment within organs lead to severe clinical outcomes. However, the within-host dynamics that underly pathogen spread to and clearance from systemic organs remain largely uncharacterized. Here, we investigate the population dynamics of extraintestinal pathogenic *E. coli*, a common cause of bacteremia, during systemic infection. We show that while bacteria are largely cleared by most organs, organ-specific clearance failures are pervasive and result from dramatic expansions of clones representing less than 0.0001% of the inoculum. Clonal expansion underlies the variability in bacterial burden between animals, and stochastic dissemination of clones profoundly alters the pathogen population structure within organs. Despite variable pathogen expansion events, host bottlenecks are consistent yet highly sensitive to infection variables, including inoculum size and macrophage depletion. Finally, we identify organ-specific bacterial genetic factors that distinguish between establishment of within-organ pathogen populations and subsequent survival or expansion.
