## Supplementary material for "Pathogen clonal expansion underlies multiorgan dissemination and organ-specific outcomes during systemic infection": Table S2

### Sheet: Sheet1
Plasmid	Use	Reference
pDS132	Cloning vector	(63)
pCAS	Vector expressing arabinose indicible cas9	This study, derived from (63)
pGuide	Vector expressing guide RNA and region to clone homology arms	This study, derived from (63)
pDS132 STAMPR	Introduce barcodes	This study
pDS132 rpoSWT	Repair rpoS allele in CFT073	This study
pDS132 ∆mlaC	Deletion of mlaC	This study
pDS132 ∆ftsX	Deletion of ftsX	This study
pDS132 ∆yejM	Deletion of yejM	This study
pDS132 ∆manA	Deletion of manA	This study
pDS132 ∆nagA	Deletion of nagA	This study
pDS132 ∆nagK	Deletion of nagK	This study
Strain	Description	Reference
MFDλpir	Donor for plasmids, required diaminopimelic acid for growth	(61)
CFT073 rpoS-	Laboratory stock of CFT073, originally isolated from blood of a patient with pyelonephritis.	(29). rpoS mutation detected in (31)
CHS7	Repair of CFT073 rpoS allele	This study
∆mlaC	CFT073 rpoS+ ∆mlaC	This study
∆ftsX	CHS7 ∆ftsX	This study
∆yejM	CHS7 ∆yejM	This study
∆manA	CHS7 ∆manA	This study
∆nagA	CHS7 ∆nagA	This study
∆nagK	CHS7 ∆nagK	This study
