## Supplementary material for "Pathogen clonal expansion underlies multiorgan dissemination and organ-specific outcomes during systemic infection": Table S3

### Sheet: Sheet1
Name	Sequence (5'-3')	Use
A1 F rpoSWT	ATATGTGATGGGTTAAAAAGGATCGATCCTCGCTGGCTTCACAGCATGGC	Construct pDS132 rpoSWT
A1 R rpoSWT	GGCTGATCCGCGCGGTAGAGAAGTTTGACCCGGAACGTGG	Construct pDS132 rpoSWT
A2 F rpoSWT	GGTCAAACTTCTCTACCGCGCGGATCAGCCCCAGG	Construct pDS132 rpoSWT
A2 R rpoSWT	AGAGCTCGATATCGCATGCGGTACCTCTAGCGTTGCTGTTGCGTCGCAACCGAC	Construct pDS132 rpoSWT
A1 F ∆mlaC	ATATGTGATGGGTTAAAAAGGATCGATCCTCTTTCGCACCCAGCTGGCTT	Construt pDS132 ∆mlaC
A1 R ∆mlaC	TTTAAACGTTTAATGCTGGAAGAGAAAAAATAATGAGCGAGTCAC	Construt pDS132 ∆mlaC
A2 F ∆mlaC	TTTTTTCTCTTCCAGCATTAAACGTTTAAACATGCGTCGGTTCTC	Construt pDS132 ∆mlaC
A2 R ∆mlaC	AGAGCTCGATATCGCATGCGGTACCTCTAGGCGGTGGATCCGCTGCGTC	Construt pDS132 ∆mlaC
A1 F ∆ftsX	ATATGTGATGGGTTAAAAAGGATCGATCCTATGATATCCTGACTACGCTCGTCC	Construt pDS132 ∆ftsX
A1 R ∆ftsX	GATGCAATCAATCACTTTACGCCTGAATAATAAAAGCGTGTTATA	Construt pDS132 ∆ftsX
A2 F ∆ftsX	TTATTCAGGCGTAAAGTGATTGATTGCATCGCGCTTATTCATGG	Construt pDS132 ∆ftsX
A2 R ∆ftsX	AGAGCTCGATATCGCATGCGGTACCTCTAGAGAGTTGAAGAAAATCGTCCGCGTG	Construt pDS132 ∆ftsX
A1 F ∆yejM	ATATGTGATGGGTTAAAAAGGATCGATCCTTTTGCCCGCGCCTTACAGTC	Construt pDS132 ∆yejM
A1 R ∆yejM	AATTAATCAGTTATCACGATAGAACAGGCCAAAGATGCCGTTG	Construt pDS132 ∆yejM
A2 F ∆yejM	GGCCTGTTCTATCGTGATAACTGATTAATTATAAATCAGTTAGC	Construt pDS132 ∆yejM
A2 R ∆yejM	AGAGCTCGATATCGCATGCGGTACCTCTAGTATATAAGAATTTGGTGTAAGTAG	Construt pDS132 ∆yejM
A1 F ∆manA	ATATGTGATGGGTTAAAAAGGATCGATCCTCGTGCTCATTCCCTTCCGTTG	Construct pDS132 ∆manA
A1 R ∆manA	CAGCTTGTTGTATTAGGCGAGTTTTTGCATGATCAATCCCTG	Construct pDS132 ∆manA
A2 F ∆manA	ATGCAAAAACTCGCCTAATACAACAAGCTGTAAGAGCTTACTGAAAAA	Construct pDS132 ∆manA
A2 R ∆manA	AGAGCTCGATATCGCATGCGGTACCTCTAGCAGCTTGCCACTGCCCAGAT	Construct pDS132 ∆manA
A1 F ∆nagA	ATATGTGATGGGTTAAAAAGGATCGATCCTGATGGTTTTACCCAGATGACG	Construct pGuide ∆nagA
A1 R ∆nagA	GCATTAACCCAGGAAGCAGAGGTCGTAACTCAATAAGAGAAAG	Construct pGuide ∆nagA
A2 F ∆nagA	AGTTACGACCTCTGCTTCCTGGGTTAATGCATACATTCTGACC	Construct pGuide ∆nagA
A2 R ∆nagA	TTTTGGTCATGAGATTATCAAAAAGGATCTATTCAAAAAATCAGGTCGGATTGAC	Construct pGuide ∆nagA
ori F ∆nagA	AGATCCTTTTTGATAATCTCATGACC	Construct pGuide ∆nagA
ori R ∆nagA	AAAACGGATTGTGGTTTCTGCTGGTACTAGTATTATACCTAGGACTGAGC	Construct pGuide ∆nagA
tra F ∆nagA	CTAGTACCAGCAGAAACCACAATCCGTTTTAGAGCTAGAAATAGCAAGTTAA	Construct pGuide ∆nagA
tra R ∆nagA	AGGATCGATCCTTTTTAACCCATC	Construct pGuide ∆nagA
A1 F ∆nagK	ATATGTGATGGGTTAAAAAGGATCGATCCTTATATCAATTTCACCGGGCTGGTGG	Construct pGuide ∆nagK
A1 R ∆nagK	GGTTAGATGTAGCGTAGCAAACCCGTAATACATTGCCGCTCC	Construct pGuide ∆nagK
A2 F ∆nagK	TATTACGGGTTTGCTACGCTACATCTAACCGATTAAACAACAG	Construct pGuide ∆nagK
A2 R ∆nagK	TTTTGGTCATGAGATTATCAAAAAGGATCTAACGGTAAAAGAGGCAGTAAAGTTC	Construct pGuide ∆nagK
ori F ∆nagK	AGATCCTTTTTGATAATCTCATGACC	Construct pGuide ∆nagK
ori R ∆nagK	AAAACACGCCGGTGCCGAGAATCAAACTAGTATTATACCTAGGACTGAGC	Construct pGuide ∆nagK
tra F ∆nagK	CTAGTTTGATTCTCGGCACCGGCGTGTTTTAGAGCTAGAAATAGCAAGTTAA	Construct pGuide ∆nagA
tra R ∆nagK	AGGATCGATCCTTTTTAACCCATC	Construct pGuide ∆nagA
20N Kan F	ATATGTGATGGGTTAAAAAGGATCGATCCTNNNNNNNNNNNNNNNNNNNNTCACGCTGCCGCAAGCACTC	Construct pDS132 STAMP
20N Kan R	AGAGCTCGATATCGCATGCGGTACCTCTAGCCCGGTCGTTTATTTCGCGAATAACC	Construct pDS132 STAMP
var13	AATGATACGGCGACCACCGAGATCTACACTCTTTCCCTACACGACGCTCTTCCGATCTTACGATGGGTTAAAAAGGATCGATCC	Sequence STAMP barcode
var14	AATGATACGGCGACCACCGAGATCTACACTCTTTCCCTACACGACGCTCTTCCGATCTGCTAGATGGGTTAAAAAGGATCGATCC	Sequence STAMP barcode
var15	AATGATACGGCGACCACCGAGATCTACACTCTTTCCCTACACGACGCTCTTCCGATCTCGACTGGATGGGTTAAAAAGGATCGATCC	Sequence STAMP barcode
var16	AATGATACGGCGACCACCGAGATCTACACTCTTTCCCTACACGACGCTCTTCCGATCTTAGCGTAGATGGGTTAAAAAGGATCGATCC	Sequence STAMP barcode
var17	AATGATACGGCGACCACCGAGATCTACACTCTTTCCCTACACGACGCTCTTCCGATCTTGCTGAGTCGATGGGTTAAAAAGGATCGATCC	Sequence STAMP barcode
var18	AATGATACGGCGACCACCGAGATCTACACTCTTTCCCTACACGACGCTCTTCCGATCTGCTGATAGTAGATGGGTTAAAAAGGATCGATCC	Sequence STAMP barcode
var19	AATGATACGGCGACCACCGAGATCTACACTCTTTCCCTACACGACGCTCTTCCGATCTCAACTGCGTAGCGATGGGTTAAAAAGGATCGATCC	Sequence STAMP barcode
var20	AATGATACGGCGACCACCGAGATCTACACTCTTTCCCTACACGACGCTCTTCCGATCTATGACCGTCTCGAGATGGGTTAAAAAGGATCGATCC	Sequence STAMP barcode
AD002	CAAGCAGAAGACGGCATACGAGATACATCGGTGACTGGAGTTCAGACGTGTGCTCTTCCGATCAGATCCTTGGCGGCAAGAAA	Sequence STAMP barcode
AD004	CAAGCAGAAGACGGCATACGAGATTGGTCAGTGACTGGAGTTCAGACGTGTGCTCTTCCGATCAGATCCTTGGCGGCAAGAAA	Sequence STAMP barcode
AD005	CAAGCAGAAGACGGCATACGAGATCACTGTGTGACTGGAGTTCAGACGTGTGCTCTTCCGATCAGATCCTTGGCGGCAAGAAA	Sequence STAMP barcode
AD006	CAAGCAGAAGACGGCATACGAGATATTGGCGTGACTGGAGTTCAGACGTGTGCTCTTCCGATCAGATCCTTGGCGGCAAGAAA	Sequence STAMP barcode
AD007	CAAGCAGAAGACGGCATACGAGATGATCTGGTGACTGGAGTTCAGACGTGTGCTCTTCCGATCAGATCCTTGGCGGCAAGAAA	Sequence STAMP barcode
AD012	CAAGCAGAAGACGGCATACGAGATTACAAGGTGACTGGAGTTCAGACGTGTGCTCTTCCGATCAGATCCTTGGCGGCAAGAAA	Sequence STAMP barcode
AD013	CAAGCAGAAGACGGCATACGAGATTTGACTGTGACTGGAGTTCAGACGTGTGCTCTTCCGATCAGATCCTTGGCGGCAAGAAA	Sequence STAMP barcode
AD014	CAAGCAGAAGACGGCATACGAGATGGAACTGTGACTGGAGTTCAGACGTGTGCTCTTCCGATCAGATCCTTGGCGGCAAGAAA	Sequence STAMP barcode
